# Contribution of the neuron-specific ATP1A3 to embryonic spinal circuit emergence

**DOI:** 10.1101/2024.06.11.598491

**Authors:** Sarah Dinvaut, Sophie Calvet, Jean-Christophe Comte, Raphael Gury, Olivier Pascual, Maelys André, Rosaria Ferrigno, Jérôme Honnorat, Frédéric Moret, Guillaume Marcy, Julien Falk, Valérie Castellani

**Author notes:** Co-first authors (Sarah Dinvaut, Sophie Calvet). Co-last authors (Julien Falk, Valérie Castellani). Corresponding authors emails S. Dinvaut V. Castellani J. Falk.

## Abstract

The early neurodevelopmental contributions of ion pumps remain poorly characterized. Combining analysis of public human embryo single-cell transcriptomic datasets and an embryonic chicken model, we found a conserved differentiation sequence whereby spinal cord neurons switch on neuron-specific alpha3 subunit (ATP1A3) of Na^+^/K^+^ ATPases. In the chicken model, ATP1A3 is distributed along axons and growth cones. Its knockdown alters axon pathfinding of dorsal interneurons (DIN) that wire spinocerebellar circuits. In mirror of reported electric field (EF)-driven cell migration, we found that DIN axons align in EFs, which was abolished by Na^+^/K^+^ ATPase inhibitor Ouabain and ATP1A3 knockdown. We recorded an embryonic trans-neural-epithelial potential generating EF whose pharmacological and surgical manipulation mimicked ATP1A3 knock-down-induced altered DIN axon pathfinding. Using DINs transplantation paradigm, we found that ATP1A3 is required cell-autonomously for EF-mediated long-range guidance. Finally, dominant-negative ATP1A3 mutation causing an early ATP1A3 childhood disease disrupts this fundamental developmental process, revealing unexpected pathogenic mechanisms.
