## supplemental table 1 for "Contribution of the neuron-specific ATP1A3 to embryonic spinal circuit emergence"

### Sheet: Samples QC and Spinal cord cell
Sample	Nb Cell Seurat	QC filters	Nb Cell after QC	Dimension	Resolution	UMAP resolution	Nb cell subset	dimension	resolution	UMAP dimension
CS17T1	16024	nFeature_RNA>800&nFeature_RNA<5000&nCount_RNA<20000&nCount_RNA>1500&percent.mt<6	6721	30	0.3	20	2035	25	1	20
CS17T2	16796	nFeature_RNA>800&nFeature_RNA<5000&nCount_RNA<20000&nCount_RNA>1500&percent.mt<6	7171	33	0.3	30	1908	25	1	28
CS17B2	9843	nFeature_RNA>800&nFeature_RNA<5000&nCount_RNA<20000&nCount_RNA>1200&percent.mt<6.5	3536	30	0.4	20	1648	25	0.8	25
CS17B1	8881	nFeature_RNA>800&nFeature_RNA<5000&nCount_RNA<20000&nCount_RNA>1500&percent.mt<6	2456	30	0.4	25	857	20	1	22
CS14T1	4889	nFeature_RNA>800&nFeature_RNA<5000&nCount_RNA<20000&nCount_RNA>3000&percent.mt<6	2374	30	0.4	25	796	20	0.9	25
CS14B1	8676	nFeature_RNA>800&nFeature_RNA<5000&nCount_RNA<20000&nCount_RNA>3000&percent.mt<6	5740	35	0.4	25	2149	25	0.9	20

### Sheet: Markers for SC subset
Gene	Type
KRT8	Skin
SOX17	Blood
FERMT3	Hematopoeitic
KLF1	Erythropoeitic
HEMGN	Erythrocytes
CA2	Erythrocytes II
FOXC1	Mesoderm I
FOXC2	Mesoderm II
TWIST1	Mesoderm III
TWIST2	Mesoderm IV
MEOX1	Mesoderm V
MEOX2	Mesoderm VI
MYOG	Myoblast
MBP	Oligo
PLP1	Oligo
GFAP	Astro
TTC6	FP
SHH	FP
MKI67	generic Progenitor
SOX2	generic Progenitor
HES5	generic Progenitor
HES6	generic Progenitor
SOX10	NCC+DRG
NEUROD1	DRG
NEUROG1	DRG
NEUROG2	DRG
SNAI2	NCC
TFAP2A	NCC mig
OLIG2	Oligo + spinal cord progenitors
NFAI	glial
NEFM	generic Neuron
NEFL	generic Neuron
ELAVL4	generic Neuron
ELAVL3	generic Neuron
MEG8	generic Neuron
STMN2	generic Neuron
MAP2	generic Neuron
PIEZO2	DRG
DRGX	DRG
NTRK1	DRG
NTRK2	DRG
NTRK3	DRG
SIX1	DRG
SCN10A	DRG
RUNX3	DRG
RUNX1	DRG

### Sheet: Ucell signatures
Type	Neural_pop	Genes_map_subset SC	Genes_map_step2 Rayon	GENE_ set 2023 for Ucell
Progenitor	dp1	SOX2	PAX3, MSX1, MSX2, OLIG3, IRX3, IRX5, PAX6	PAX3, "MSX1", "MSX2", "OLIG3","ATOH1"
Progenitor	dp2	SOX2	PAX3, MSX1, OLIG3, IRX3, IRX5, PAX6	PAX3, "MSX1", "OLIG3"
Progenitor	dp3	SOX2	PAX3, PAX6, PAX7, MSX1, OLIG3, IRX3, IRX5, GSX2, ASCL1, GBX2	PAX3, "PAX7","MSX1","GSX1","GSX2","ASCL1","GBX2"
Progenitor	dp4	SOX2	PAX3, PAX6, PAX7, IRX3, IRX5, GSX1, GSX2,ASCL1, GBX2	PAX3, "GSX1", "GSX2","ASCL1", "GBX2","PTF1A"
Progenitor	dp5	SOX2	PAX3, PAX6, PAX7, IRX3, IRX5, GSX1, GSX2, DBX2	PAX3, "PAX7","ASCL1", "DBX2","PAX6","IRX5"
Progenitor	dp6	SOX2	PAX3, PAX6, PAX7, DBX1, DBX2, IRX3, IRX5, SP8	PAX3, "PAX7","DBX2","PAX6","IRX5","DBX1","NEUROG1"
Progenitor	p0	SOX2	DBX1, DBX2, IRX3, IRX5, PAX6, SP8	DBX1, "DBX2","NEUROG1","PAX6"
Progenitor	p1	SOX2	NKX6-2, DBX2, PRDM12, IRX3, IRX5, PAX6, SP8	NKX6-2,"DBX2", "NEUROG1","PAX6"
Progenitor	p2	SOX2	NKX6-1, IRX3, IRX5, FOXN4, PAX6, SP8	NKX6-1, "FOXN4","PAX6"
Progenitor	pMN	SOX2	NKX6-1, OLIG2, SP8	NKX6-1, "OLIG2","NEUROG2"
Progenitor	p3	SOX2	NKX2-2, NKX2-8, NKX6-1	NKX2-8,"NKX6-1","NKX2-2", "NKX6-2","NEUROG3"
Neuron	dl1	STMN2, MAP2, ELAVL3	POU4F1, LHX2, LHX9, BARHL1, BARHL2,ATOH1,	POU4F1,"LHX2", "LHX9", "BARHL1", "BARHL2","ATOH1"
Neuron	dl2	STMN2, MAP2, ELAVL3	POU4F1, FOXD3, LHX1, LHX5	POU4F1, "FOXD3", "NEUROD4","NEUROG1","HMX2"
Neuron	dl3	STMN2, MAP2, ELAVL3	POU4F1, ISL1, TLX3, PRRXL1, OTP	POU4F1, "ISL1", "TLX3", "OTP"
Neuron	dl4	STMN2, MAP2, ELAVL3	LHX1, LHX5, PAX8, PAX2,LBX1,GBX1, BHLHE22,PTF1A, GSX1, GSX2, PAX3, PAX7	LBX1,"PAX2","PAX8","GAD1"
Neuron	dl5	STMN2, MAP2, ELAVL3	LBX1, LMX1B, POU4F1, TLX3, PRRXL1, PAX3, PAX7, ASCL1, GSX1, GSX2	LBX1","LMX1B", "POU4F1","PHOX2A"
Neuron	dl6	STMN2, MAP2, ELAVL3	LBX1, LHX1, LHX5, PAX2, DMRT3, WT1, BHLHE22	LBX1,"PAX2", "DMRT3","WT1","GAD1"
Neuron	V0	STMN2, MAP2, ELAVL3	EVX1, EVX2, LHX1, LHX5, PITX2	EVX1, "EVX2","PITX2"
Neuron	V1	STMN2, MAP2, ELAVL3	EN1, OTP, FOXD3, LHX1, LHX5, BHLHE22, PAX2	EN1,"BHLHE22", "PAX2", "OTP","HMX2","FOXP2","GAD1", "FOXD3"
Neuron	V2a	STMN2, MAP2, ELAVL3	LHX3, VSX2, SOX14, SOX21, BHLHE22,FOXN4, VSX1, ASCL1,	LHX3, "SOX14", "SOX21", "BHLHE22","FOXN4", "VSX1", "ASCL1", "VSX2","SHOX2"
Neuron	V2b	STMN2, MAP2, ELAVL3	TAL1, BHLHE22,GATA3, GATA2,FOXN4, VSX1, ASCL1, LHX1, LHX5, MSX1	GATA3, "MSX1","FOXN4", "VSX1", "ASCL1", "GATA2","GAD1"
Neuron	MN	STMN2, MAP2, ELAVL3	LHX3, ISL1, ISL2, MNX1, SLC10A4, SLC18A3,ARHGAP36, OLIG2	LHX3, "ISL1", "ISL2", "MNX1","FOXP1", "SLC10A4", "SLC18A3","ALDH1A2","ARHGAP36","ALCAM"
Neuron	V3	STMN2, MAP2, ELAVL3	NKX2-2, SIM1	NKX2-2, "SIM1"

### Sheet: Marker genes dot plots
Gene
MKI67
SOX2
MYTL1
NEFM
NEFL
STMN2
MAP2
ELAVL3
LHX1
LHX5
IRX5
BARHL1
BARHL2
LHX9
LHX2
ATOH1
NEUROD4
NEUROG1
FOXD3
POU4F1
ISL1
OTP
TLX3
LBX1
PTF1A
PAX2
PAX8
GAD1
LMX1B
PHOX2A
DMRT3
WT1
EVX1
EVX2
PITX2
EN1
HMX2
FOXP2
LHX3
VSX2
SHOX2
ASCL1
FOXN4
SOX14
GATA2
GATA3
TAL1
MSX1
VSX1
ISL2
MNX1
SLC18A3
FOXP1
ALCAM
SIM1
NKX2-2
